# Cancer-associated SF3B1 mutation K700E causes widespread changes in U2/branchpoint recognition without altering splicing

**DOI:** 10.1101/2024.11.18.624191

**Authors:** Andrey Damianov, Chia-Ho Lin, Jian Zhang, James L. Manley, Douglas L. Black

**Affiliations:** Department of Microbiology, Immunology, and Molecular Genetics, Molecular Biology Institute, David Geffen School of Medicine, UCLA Los Angeles, CA; Department of Biological Sciences, Columbia University, New York, NY

## Abstract

Myelodysplastic syndromes and other cancers are often associated with mutations in the U2 snRNP protein SF3B1. Common SF3B1 mutations, including K700E, disrupt SF3B1 interaction with the protein SUGP1 and induce aberrant activation of cryptic 3’ splice sites (ss), presumably resulting from aberrant U2/branch site (BS) recognition by the mutant spliceosome. Here, we apply the new method of U2 IP-seq to profile BS binding across the transcriptome of K562 leukemia cells carrying the *SF3B1* K700E mutation. For cryptic 3’ ss activated by K700E, we identify their associated BSs and show that they are indeed shifted from the WT sites. Unexpectedly, we also identify thousands of additional changes in BS binding in the mutant cells that do not alter 3’ ss choice. These new BS are usually very close to the natural sites, occur upstream or downstream, and either exhibit stronger base-pairing potential with U2 snRNA or are adjacent to stronger polypyrimidine tracts than the WT sites. The widespread imprecision in BS recognition induced by K700E with limited changes in 3’ ss selection supports a positive role for SUGP1 in early BS choice and expands the physiological consequences of this oncogenic mutation.
