## Supplemental Table 1 for "Cancer-associated SF3B1 mutation K700E causes widespread changes in U2/branchpoint recognition without altering splicing"

### Sheet: IP_RNP-seq reads
	reads				clusters
	K700E, SF3A2 IPseq replicates 1-3	wt, SF3A2 IPseq replicates 1-3	K700E, SF3B1-Flag IPseq	wt, SF3B1-Flag IPseq	identified clusters	percentage of all clusters
mapped reads	15325301	10119534	6063565	5110808
reads in clusters	10956984	5034966	3896282	3373336	132254
in branch site clusters	7481483	3103747	2586112	2272814	75554	0.57128
in 5' splice site clusters	80572	113337	17106	20099	7995	0.0605
in undefined clusters	3394929	1817882	1293064	1080423	48705	0.3683
in branch site clusters	0.488179	0.306708	0.4265	0.444707
in 5' splice site clusters	0.00525745	0.0111998	0.00282111	0.00393265
in undefined clusters	0.221524	0.179641	0.213251	0.2114
